# Evaluating cell type annotations in single-cell omics in the absence of ground truth

**DOI:** 10.64898/2026.06.10.731285

**Authors:** Josep Garnica, Massimo Andreatta, Santiago J. Carmona

## Abstract

Accurate cell type annotation is essential for single-cell transcriptomics, directly shaping downstream analyses and biological interpretations. Yet, objective evaluation of annotation quality remains a major challenge. Here, we argue that a cell type or cell state label has practical utility only if it captures a molecular pattern that is reproducible across biological replicates. Based on this principle, we introduce inter-sample consistency (ISC), a quantitative framework to assess annotation quality in single-cell RNA-seq datasets. Unlike existing cluster validation approaches, ISC distinguishes annotations that generalize across samples and individuals from those driven by technical or unwanted variation, thereby providing principled criteria for annotation quality and transferability. When applied to published single-cell atlases, ISC reveals widespread reproducibility gaps and provides actionable guidance for repairing inconsistent annotations. Notably, ISC enables benchmarking of automated cell type annotation tools even when ground-truth labels are unavailable, providing interpretable metrics to guide their development and evaluation. Implemented as the scTypeEval Bioconductor package, this framework offers a broadly applicable resource for evaluating and improving cell type annotations in single-cell RNA-seq experiments.
