## Supplementary Table 1 for "Evaluating cell type annotations in single-cell omics in the absence of ground truth"

### Sheet: Benchmarks
Sampletype	Dataset reference	Batch	Condition	# Annotation frameworks	# Samples used	Mean cell types per sample	Annotation reference	ISC-benchmarking	Batch comparison	Perturbation comparison	Label-Transfer Task
PBMC	Stephenson et al., 2021	Cambridge	Covid	OriginalAnnotationLevel1, OriginalAnnotationLevel2	15	17	Stephenson et al., 2021	yes	yes	yes	yes
PBMC	Stephenson et al., 2021	Cambridge	Healthy	OriginalAnnotationLevel1, OriginalAnnotationLevel2	12	16.3	Stephenson et al., 2021	yes	no	yes	yes
PBMC	Stephenson et al., 2021	Ncl	Covid	OriginalAnnotationLevel1, OriginalAnnotationLevel2	15	17.7	Stephenson et al., 2021	yes	yes	yes	yes
PBMC	Stephenson et al., 2021	Ncl	Healthy	OriginalAnnotationLevel1, OriginalAnnotationLevel2	12	15.5	Stephenson et al., 2021	yes	no	yes	yes
PBMC	Stephenson et al., 2021	Sanger	Covid	OriginalAnnotationLevel1, OriginalAnnotationLevel2	11	17.3	Stephenson et al., 2021	yes	yes	no	yes
Colorectal cancer	Joanito et al., 2022	CRC.SG1	Normal	cell.type	13	9.2	Joanito et al., 2022	yes	no	yes	yes
Colorectal cancer	Joanito et al., 2022	CRC.SG1	Tumor	cell.type	15	11	Joanito et al., 2022	yes	yes	yes	yes
Colorectal cancer	Joanito et al., 2022	CRC.SG2	Tumor	cell.type	15	9.6	Joanito et al., 2022	yes	yes	no	yes
Colorectal cancer	Joanito et al., 2022	KUL3	Normal	cell.type	9	8.7	Joanito et al., 2022	yes	no	yes	no
Colorectal cancer	Joanito et al., 2022	KUL3	Tumor	cell.type	14	8.9	Joanito et al., 2022	yes	yes	yes	yes
Colorectal cancer	Joanito et al., 2022	KUL5	Tumor	cell.type	13	8.9	Joanito et al., 2022	yes	yes	no	yes
Colorectal cancer	Lee et al., 2020	SMC	Normal	cell.type	10	9.3	Joanito et al., 2022	yes	no	yes	yes
Colorectal cancer	Lee et al., 2020	SMC	Tumor	cell.type	15	9.9	Joanito et al., 2022	yes	yes	yes	yes
Melanoma	Alvarez-Breckenridge et al., 2022	Alvarez.Breckenridge	Pre	cell_type	9	1.2	Gondal et al., 2025	yes	no	no	no
Breast Cancer	Bassez et al., 2021	Bassez	Post	cell_type	15	5.9	Gondal et al., 2025	yes	no	yes	yes
Breast Cancer	Bassez et al., 2021	Bassez	Pre	cell_type	15	5.8	Gondal et al., 2025	yes	no	yes	yes
Melanoma	Jerby-Arnon et al., 2018	Jerby.Arnon	Post	cell_type	7	1.7	Gondal et al., 2025	yes	no	no	no
Melanoma	Tirosh et al., 2016	Tirosh	Post	cell_type	7	3	Gondal et al., 2025	yes	no	no	no
Basal Cell Carcinoma	Yost et al., 2019	Yost	Post	cell_type	14	6.9	Gondal et al., 2025	yes	yes	no	yes
Basal Cell Carcinoma	Yost et al., 2019	Yost	Pre	cell_type	14	7.4	Gondal et al., 2025	yes	yes	no	yes
Healthy Lung	Habermann et al., 2020	Banovich.Kropski	lung parenchyma	cell_type, ann_level_3, ann_level_4	15	36.5	Sikkema et al., 2023	yes	yes	no	yes
Healthy nose	Deprez et al., 2020	Barbry.Leroy	nose	cell_type, ann_level_3, ann_level_4	7	15.1	Sikkema et al., 2023	yes	no	yes	no
Healthy airways	Deprez et al., 2020	Barbry.Leroy	respiratory airway	cell_type, ann_level_3, ann_level_4	15	24.2	Sikkema et al., 2023	yes	no	yes	yes
Healthy Lung	Madissoon et al., 2019	Meyer	lung parenchyma	cell_type, ann_level_3, ann_level_4	12	31.3	Sikkema et al., 2023	yes	yes	no	yes
Healthy Lung	Bharat et al., 2020	Misharin	lung parenchyma	cell_type, ann_level_3, ann_level_4	7	20.3	Sikkema et al., 2023	yes	yes	no	no
Healthy Lung	Reyfman et al., 2019	Misharin.Budinger	lung parenchyma	cell_type, ann_level_3, ann_level_4	8	26.6	Sikkema et al., 2023	yes	yes	no	no
Healthy airways	Vieira-Braga et al., 2019	Nawijin	respiratory airway	cell_type, ann_level_3, ann_level_4	10	32	Sikkema et al., 2023	yes	no	no	yes
Healthy airways	Goldfarbmuren et al., 2020	Seibold	respiratory airway	cell_type, ann_level_3, ann_level_4	8	14.4	Sikkema et al., 2023	yes	no	no	no
Healthy Lung	Vieira-Braga et al., 2019	Teichmann.Meyer	lung parenchyma	cell_type, ann_level_3, ann_level_4	11	23.4	Sikkema et al., 2023	yes	yes	no	yes
Basal Cell Carcinoma	Ganier et al., 2024	Ganier		annotation	8	8.9	Andreatta et al., 2025	yes	yes	no	no
Basal Cell Carcinoma	Yerly et al., 2022	Yerly		annotation	7	9	Andreatta et al., 2025	yes	yes	no	no

### Sheet: Meta-study
Sampletype	Dataset reference	# Annotation frameworks	# Samples used
Diseased lung	Adams et al., 2020	OriginalAnnotationLevel1, OriginalAnnotationLevel2	100
Melanoma	Barras et al., 2024	Cell_Type	22
Breast cancer	Bassez et al., 2021	cellType, cellSubType	83
Colorectal cancer	Joanito et al., 2022	cell.type	189
Prostate cancer metastases	Kfoury et al., 2021	cells	32
Colorectal cancer	Pelka et al., 2022	OriginalAnnotationLevel1, OriginalAnnotationLevel2	98
Inflammated Colon	Smillie et al., 2019	OriginalAnnotationLevel2, OriginalAnnotationLevel3	116
Healthy and COVID+ PBMCs	Stephenson et al., 2021	OriginalAnnotationLevel1, OriginalAnnotationLevel2	135
Breast cancer	Wu et al., 2021	celltype_major, celltype_minor	26
