## Supplementary Table 2 for "Evaluating cell type annotations in single-cell omics in the absence of ground truth"

### Sheet: Benchmarking Results
method_type	assay	mean_score	median_score	sd_score	n	scaled_mean	overall_score	overall_rank	rank_in_task	percentile
2label.silhouette | Pseudobulk:Cosine	Signal degradation	0.999505	1	0.00252677	49	1	0.790778	25	1.5	4.16667
2label.silhouette | Pseudobulk:Euclidean	Signal degradation	0.996169	1	0.0182369	49	0.992562	0.785698	29	9.5	26.3889
2label.silhouette | Pseudobulk:Pearson	Signal degradation	0.996954	1	0.0179634	49	0.994312	0.78956	26	6.5	18.0556
2label.silhouette | RecipClassif:Match	Num. cells	0.972857	1	0.0676387	49	0.741206	0.880457	2	26.5	73.6111
2label.silhouette | RecipClassif:Score	Signal degradation	0.997057	1	0.0180106	49	0.99454	0.777516	30	5	13.8889
2label.silhouette | WasserStein	Signal degradation	0.997449	1	0.0178571	49	0.995415	0.786542	28	3.5	9.72222
Average.similarity | Pseudobulk:Cosine	Signal degradation	0.999505	1	0.00252677	49	1	0.792659	22	1.5	4.16667
Average.similarity | Pseudobulk:Euclidean	Signal degradation	0.996169	1	0.0182369	49	0.992562	0.792012	23	9.5	26.3889
Average.similarity | Pseudobulk:Pearson	Signal degradation	0.996954	1	0.0179634	49	0.994312	0.791726	24	6.5	18.0556
Average.similarity | RecipClassif:Match	Num. cells	0.98551	1	0.0307586	49	0.896985	0.828933	17	9	25
Average.similarity | RecipClassif:Score	Signal degradation	0.996664	1	0.0181541	49	0.993665	0.788068	27	8	22.2222
Average.similarity | WasserStein	Signal degradation	0.997449	1	0.0178571	49	0.995415	0.793173	21	3.5	9.72222
Clustering.agreement | Pseudobulk:Cosine	Num. cells	0.978367	1	0.0423452	49	0.809045	0.750652	33	18	50
Clustering.agreement | Pseudobulk:Euclidean	Num. cells	0.978163	1	0.0426064	49	0.806533	0.74681	34	19	52.7778
Clustering.agreement | Pseudobulk:Pearson	Num. cells	0.975102	1	0.0404208	49	0.768844	0.753912	32	23	63.8889
Clustering.agreement | RecipClassif:Match	Num. cells	0.970408	1	0.0892552	49	0.711055	0.760914	31	29	80.5556
Clustering.agreement | RecipClassif:Score	Num. cells	0.976531	1	0.0392402	49	0.786432	0.740977	35	21.5	59.7222
Clustering.agreement | WasserStein	Num. cells	0.983673	1	0.0276657	49	0.874372	0.736073	36	11	30.5556
Nearest.medoid | Pseudobulk:Cosine	Complexity	0.97023	1	0.0561395	48	0.980869	0.82953	16	3	8.33333
Nearest.medoid | Pseudobulk:Cosine	Num. cells	0.97898	1	0.0377075	49	0.816583	0.82953	16	17	47.2222
Nearest.medoid | Pseudobulk:Euclidean	Num. cells	0.980204	1	0.0369397	49	0.831658	0.836071	14	16	44.4444
Nearest.medoid | Pseudobulk:Pearson	Num. cells	0.976531	1	0.0376691	49	0.786432	0.832537	15	21.5	59.7222
Nearest.medoid | RecipClassif:Match	Num. cells	0.980612	1	0.075785	49	0.836683	0.849455	11	15	41.6667
Nearest.medoid | RecipClassif:Score	Num. cells	0.967551	1	0.0871907	49	0.675879	0.817129	19	31	86.1111
Nearest.medoid | WasserStein	Complexity	0.973427	1	0.0467967	48	1	0.815185	20	1	2.77778
Nearest.medoid | WasserStein	Num. cells	0.974286	1	0.03937	49	0.758794	0.815185	20	24.5	68.0556
NeighborhoodPurity | RecipClassif:Match	Num. cells	0.972857	1	0.104383	49	0.741206	0.841622	13	26.5	73.6111
NeighborhoodPurity | RecipClassif:Score	Num. cells	0.965102	1	0.0863163	49	0.645729	0.855673	8	34	94.4444
silhouette | RecipClassif:Match	Num. cells	0.974286	1	0.0637377	49	0.758794	0.911581	1	24.5	68.0556
silhouette | WasserStein	Signal degradation	0.972129	1	0.0501761	49	0.93896	0.823892	18	11	30.5556
NeighborhoodPurity | WasserStein	Perturbation effect	0.993857	0.999907	0.0112198	8	0.927927	0.853878	10	5	13.8889
NeighborhoodPurity | RecipClassif:Score	Perturbation effect	0.993863	0.999566	0.0107899	8	0.928059	0.855673	8	4	11.1111
Nearest.medoid | RecipClassif:Match	Perturbation effect	0.988705	0.999465	0.0227257	8	0.810487	0.849455	11	12	33.3333
NeighborhoodPurity | RecipClassif:Match	Perturbation effect	0.997019	0.999373	0.00402562	8	1	0.841622	13	1	2.77778
NeighborhoodPurity | Pseudobulk:Cosine	Perturbation effect	0.995098	0.999329	0.00815349	8	0.9562	0.86154	6	2	5.55556
NeighborhoodPurity | Pseudobulk:Euclidean	Perturbation effect	0.993565	0.999292	0.0108792	8	0.921258	0.863875	5	6	16.6667
NeighborhoodPurity | Pseudobulk:Pearson	Perturbation effect	0.99448	0.998853	0.00926106	8	0.942126	0.861165	7	3	8.33333
NeighborhoodPurity | RecipClassif:Match	Batch effect	0.996147	0.998622	0.00605167	25	1	0.841622	13	1	2.77778
Clustering.agreement | RecipClassif:Match	Perturbation effect	0.979576	0.998331	0.03032	8	0.602429	0.760914	31	26	72.2222
Nearest.medoid | Pseudobulk:Cosine	Perturbation effect	0.984261	0.998053	0.0274758	8	0.709215	0.82953	16	18	50
Nearest.medoid | RecipClassif:Score	Perturbation effect	0.990907	0.997596	0.0149871	8	0.860689	0.817129	19	10	27.7778
Nearest.medoid | WasserStein	Perturbation effect	0.984159	0.997396	0.0254425	8	0.706886	0.815185	20	20	55.5556
Nearest.medoid | RecipClassif:Match	Batch effect	0.991793	0.996298	0.0100843	25	0.932281	0.849455	11	2	5.55556
NeighborhoodPurity | WasserStein	Batch effect	0.983482	0.996113	0.0209454	25	0.803022	0.853878	10	10	27.7778
Clustering.agreement | WasserStein	Complexity	0.967526	0.995	0.044118	48	0.964682	0.736073	36	6	16.6667
Clustering.agreement | RecipClassif:Match	Batch effect	0.986252	0.994989	0.0174875	25	0.846114	0.760914	31	7	19.4444
Nearest.medoid | Pseudobulk:Euclidean	Perturbation effect	0.98503	0.994799	0.0217879	8	0.726738	0.836071	14	17	47.2222
NeighborhoodPurity | Pseudobulk:Cosine	Batch effect	0.988018	0.994754	0.0177878	25	0.873576	0.86154	6	4	11.1111
NeighborhoodPurity | Pseudobulk:Pearson	Batch effect	0.988814	0.994444	0.0161816	25	0.885947	0.861165	7	3	8.33333
Average.similarity | RecipClassif:Match	Perturbation effect	0.98684	0.99422	0.0181564	8	0.767987	0.828933	17	16	44.4444
Nearest.medoid | Pseudobulk:Pearson	Perturbation effect	0.984096	0.994146	0.0257753	8	0.705446	0.832537	15	22	61.1111
NeighborhoodPurity | RecipClassif:Score	Batch effect	0.986848	0.993844	0.0193586	25	0.855372	0.855673	8	5	13.8889
Clustering.agreement | Pseudobulk:Pearson	Perturbation effect	0.979494	0.993714	0.0262053	8	0.600551	0.753912	32	27	75
NeighborhoodPurity | Pseudobulk:Euclidean	Batch effect	0.986282	0.992466	0.0208617	25	0.846574	0.863875	5	6	16.6667
2label.silhouette | RecipClassif:Match	Perturbation effect	0.980511	0.99223	0.0282876	8	0.623739	0.880457	2	24	66.6667
silhouette | RecipClassif:Match	Perturbation effect	0.979593	0.99223	0.0303327	8	0.602821	0.911581	1	25	69.4444
Nearest.medoid | Pseudobulk:Euclidean	Complexity	0.969639	0.991984	0.0509155	48	0.977329	0.836071	14	4	11.1111
Clustering.agreement | RecipClassif:Score	Perturbation effect	0.975437	0.991828	0.0348006	8	0.508078	0.740977	35	28	77.7778
Average.similarity | Pseudobulk:Pearson	Perturbation effect	0.990991	0.99057	0.00732647	8	0.862595	0.791726	24	9	25
Average.similarity | WasserStein	Perturbation effect	0.992001	0.990456	0.00622598	8	0.885626	0.793173	21	7	19.4444
Average.similarity | Pseudobulk:Cosine	Perturbation effect	0.991154	0.990283	0.00711331	8	0.866323	0.792659	22	8	22.2222
2label.silhouette | Pseudobulk:Cosine	Num. cells	0.98449	0.99	0.0135495	49	0.884422	0.790778	25	10	27.7778
2label.silhouette | WasserStein	Num. cells	0.988163	0.99	0.0114879	49	0.929648	0.786542	28	4	11.1111
Average.similarity | Pseudobulk:Cosine	Num. cells	0.988776	0.99	0.00971096	49	0.937186	0.792659	22	3	8.33333
Average.similarity | Pseudobulk:Euclidean	Num. cells	0.987551	0.99	0.0101099	49	0.922111	0.792012	23	5	13.8889
Average.similarity | Pseudobulk:Pearson	Num. cells	0.987347	0.99	0.00907733	49	0.919598	0.791726	24	6	16.6667
Average.similarity | WasserStein	Num. cells	0.993878	0.99	0.00701674	49	1	0.793173	21	1	2.77778
Average.similarity | WasserStein	Num. samples	0.988627	0.99	0.00562793	49	1	0.793173	21	1	2.77778
Nearest.medoid | RecipClassif:Match	Num. samples	0.980374	0.99	0.0278169	49	0.915919	0.849455	11	4	11.1111
NeighborhoodPurity | Pseudobulk:Cosine	Num. cells	0.989592	0.99	0.0132223	49	0.947236	0.86154	6	2	5.55556
NeighborhoodPurity | Pseudobulk:Euclidean	Num. cells	0.985714	0.99	0.0268483	49	0.899497	0.863875	5	8	22.2222
NeighborhoodPurity | Pseudobulk:Pearson	Num. cells	0.986531	0.99	0.0179758	49	0.909548	0.861165	7	7	19.4444
NeighborhoodPurity | WasserStein	Num. cells	0.982245	0.99	0.0225708	49	0.856784	0.853878	10	13	36.1111
silhouette | WasserStein	Num. cells	0.982449	0.99	0.013924	49	0.859296	0.823892	18	12	33.3333
Nearest.medoid | Pseudobulk:Pearson	Complexity	0.964195	0.989672	0.0579958	48	0.944753	0.832537	15	7	19.4444
Average.similarity | RecipClassif:Score	Num. samples	0.987727	0.989375	0.00661091	49	0.990827	0.788068	27	2	5.55556
Average.similarity | Pseudobulk:Euclidean	Perturbation effect	0.990607	0.9891	0.00745712	8	0.853844	0.792012	23	11	30.5556
Average.similarity | RecipClassif:Score	Perturbation effect	0.987718	0.988992	0.00937244	8	0.787997	0.788068	27	15	41.6667
2label.silhouette | Pseudobulk:Pearson	Perturbation effect	0.988285	0.988302	0.0103073	8	0.800919	0.78956	26	14	38.8889
Clustering.agreement | WasserStein	Perturbation effect	0.968252	0.988136	0.0401886	8	0.344314	0.736073	36	31	86.1111
Clustering.agreement | Pseudobulk:Cosine	Perturbation effect	0.972496	0.988042	0.034273	8	0.441042	0.750652	33	30	83.3333
2label.silhouette | Pseudobulk:Cosine	Perturbation effect	0.98855	0.988042	0.00994177	8	0.806972	0.790778	25	13	36.1111
Clustering.agreement | Pseudobulk:Euclidean	Perturbation effect	0.974789	0.987976	0.0294116	8	0.493313	0.74681	34	29	80.5556
Average.similarity | RecipClassif:Match	Batch effect	0.984294	0.987327	0.0155753	25	0.815663	0.828933	17	8	22.2222
Clustering.agreement | Pseudobulk:Cosine	Complexity	0.963883	0.986667	0.0490893	48	0.942885	0.750652	33	8	22.2222
Clustering.agreement | RecipClassif:Match	Num. samples	0.978467	0.986471	0.0287168	49	0.896488	0.760914	31	6	16.6667
Clustering.agreement | Pseudobulk:Pearson	Complexity	0.963413	0.986111	0.0499913	48	0.940072	0.753912	32	9	25
Nearest.medoid | Pseudobulk:Pearson	Batch effect	0.97743	0.985512	0.032907	25	0.708917	0.832537	15	19	52.7778
Nearest.medoid | Pseudobulk:Cosine	Batch effect	0.978808	0.985349	0.0324193	25	0.730337	0.82953	16	15	41.6667
Average.similarity | Pseudobulk:Cosine	Batch effect	0.98147	0.983699	0.0125073	25	0.771743	0.792659	22	13	36.1111
Average.similarity | Pseudobulk:Pearson	Batch effect	0.981583	0.983366	0.012674	25	0.773502	0.791726	24	12	33.3333
2label.silhouette | RecipClassif:Score	Perturbation effect	0.981865	0.983225	0.0140706	8	0.654602	0.777516	30	23	63.8889
2label.silhouette | RecipClassif:Match	Batch effect	0.977763	0.983165	0.0223982	25	0.714089	0.880457	2	17	47.2222
silhouette | RecipClassif:Match	Batch effect	0.97746	0.983165	0.0228153	25	0.709376	0.911581	1	18	50
Average.similarity | WasserStein	Batch effect	0.983784	0.982888	0.00851597	25	0.807728	0.793173	21	9	25
2label.silhouette | WasserStein	Perturbation effect	0.984127	0.98225	0.0123453	8	0.706151	0.786542	28	21	58.3333
Average.similarity | Pseudobulk:Euclidean	Batch effect	0.982097	0.982171	0.0104072	25	0.781487	0.792012	23	11	30.5556
2label.silhouette | Pseudobulk:Euclidean	Perturbation effect	0.98423	0.981687	0.0121626	8	0.708506	0.785698	29	19	52.7778
Average.similarity | RecipClassif:Match	Num. samples	0.98317	0.981429	0.0163431	49	0.944399	0.828933	17	3	8.33333
Average.similarity | RecipClassif:Score	Batch effect	0.97974	0.980646	0.00899511	25	0.744828	0.788068	27	14	38.8889
Clustering.agreement | Pseudobulk:Euclidean	Complexity	0.961642	0.980342	0.0521542	48	0.929475	0.74681	34	10	27.7778
NeighborhoodPurity | Pseudobulk:Cosine	Complexity	0.955861	0.980139	0.0599941	48	0.894876	0.86154	6	12	33.3333
2label.silhouette | Pseudobulk:Euclidean	Num. cells	0.976735	0.98	0.0187514	49	0.788945	0.785698	29	20	55.5556
2label.silhouette | Pseudobulk:Pearson	Num. cells	0.982041	0.98	0.0141391	49	0.854271	0.78956	26	14	38.8889
Nearest.medoid | Pseudobulk:Cosine	Granularity	0.97234	0.98	0.039077	47	1	0.82953	16	1.5	4.16667
Nearest.medoid | Pseudobulk:Euclidean	Granularity	0.970638	0.98	0.0364992	47	0.991101	0.836071	14	4	11.1111
Nearest.medoid | Pseudobulk:Pearson	Granularity	0.971702	0.98	0.0393601	47	0.996663	0.832537	15	3	8.33333
Nearest.medoid | WasserStein	Granularity	0.968936	0.98	0.0385179	47	0.982202	0.815185	20	5	13.8889
2label.silhouette | Pseudobulk:Cosine	Batch effect	0.975968	0.979205	0.0167041	25	0.686169	0.790778	25	21	58.3333
Average.similarity | Pseudobulk:Cosine	Num. samples	0.976858	0.979167	0.0126823	49	0.880097	0.792659	22	8	22.2222
2label.silhouette | RecipClassif:Score	Num. samples	0.977517	0.978947	0.0143385	49	0.886809	0.777516	30	7	19.4444
Average.similarity | Pseudobulk:Euclidean	Num. samples	0.978527	0.978889	0.00928533	49	0.897092	0.792012	23	5	13.8889
Average.similarity | Pseudobulk:Pearson	Num. samples	0.97638	0.978889	0.0126422	49	0.875222	0.791726	24	9	25
2label.silhouette | Pseudobulk:Pearson	Batch effect	0.976108	0.978794	0.0170657	25	0.688348	0.78956	26	20	55.5556
Nearest.medoid | RecipClassif:Score	Batch effect	0.978095	0.978464	0.0213158	25	0.719247	0.817129	19	16	44.4444
2label.silhouette | WasserStein	Num. samples	0.974409	0.978462	0.0148909	49	0.855142	0.786542	28	10	27.7778
Nearest.medoid | Pseudobulk:Cosine	Num. samples	0.968647	0.978182	0.0380488	49	0.796433	0.82953	16	13	36.1111
Nearest.medoid | Pseudobulk:Euclidean	Batch effect	0.973093	0.976923	0.0301862	25	0.641455	0.836071	14	22	61.1111
Nearest.medoid | Pseudobulk:Euclidean	Num. samples	0.967511	0.976471	0.0390204	49	0.784862	0.836071	14	15	41.6667
Clustering.agreement | Pseudobulk:Cosine	Num. samples	0.959799	0.976429	0.041396	49	0.706291	0.750652	33	24	66.6667
Nearest.medoid | RecipClassif:Score	Num. samples	0.966171	0.975714	0.036711	49	0.771217	0.817129	19	16	44.4444
Clustering.agreement | Pseudobulk:Pearson	Num. samples	0.96452	0.975333	0.0360679	49	0.75439	0.753912	32	18	50
Nearest.medoid | WasserStein	Batch effect	0.96837	0.973923	0.036826	25	0.568007	0.815185	20	24	66.6667
Nearest.medoid | Pseudobulk:Pearson	Num. samples	0.967791	0.972857	0.0378132	49	0.787719	0.832537	15	14	38.8889
Nearest.medoid | WasserStein	Num. samples	0.96078	0.972857	0.0458662	49	0.716283	0.815185	20	22	61.1111
2label.silhouette | Pseudobulk:Cosine	Num. samples	0.964511	0.972222	0.0218159	49	0.754305	0.790778	25	19	52.7778
2label.silhouette | RecipClassif:Match	Num. samples	0.972732	0.971429	0.0277534	49	0.838061	0.880457	2	11	30.5556
NeighborhoodPurity | WasserStein	Complexity	0.954961	0.971346	0.0573004	48	0.889487	0.853878	10	14	38.8889
Average.similarity | WasserStein	Complexity	0.970285	0.971333	0.0138488	48	0.981197	0.793173	21	2	5.55556
silhouette | RecipClassif:Match	Num. samples	0.971752	0.971176	0.0286832	49	0.828068	0.911581	1	12	33.3333
NeighborhoodPurity | Pseudobulk:Pearson	Complexity	0.953948	0.970833	0.0597911	48	0.883425	0.861165	7	15	41.6667
Average.similarity | Pseudobulk:Euclidean	Granularity	0.966809	0.97	0.0149064	47	0.971079	0.792012	23	6	16.6667
Average.similarity | RecipClassif:Score	Num. cells	0.966327	0.97	0.0181078	49	0.660804	0.788068	27	33	91.6667
Average.similarity | WasserStein	Granularity	0.97234	0.97	0.0140206	47	1	0.793173	21	1.5	4.16667
Clustering.agreement | Pseudobulk:Cosine	Granularity	0.960851	0.97	0.0443714	47	0.939933	0.750652	33	7.5	20.8333
Clustering.agreement | Pseudobulk:Euclidean	Granularity	0.958936	0.97	0.0459789	47	0.929922	0.74681	34	13	36.1111
Clustering.agreement | Pseudobulk:Pearson	Granularity	0.960851	0.97	0.0441258	47	0.939933	0.753912	32	7.5	20.8333
Clustering.agreement | RecipClassif:Match	Granularity	0.960426	0.97	0.0392294	47	0.937709	0.760914	31	9	25
Clustering.agreement | WasserStein	Granularity	0.959149	0.97	0.0405843	47	0.931034	0.736073	36	12	33.3333
silhouette | Pseudobulk:Cosine	Num. cells	0.971224	0.97	0.0196461	49	0.721106	0.874694	3	28	77.7778
silhouette | Pseudobulk:Euclidean	Num. cells	0.967959	0.97	0.0230018	49	0.680905	0.855486	9	30	83.3333
silhouette | Pseudobulk:Pearson	Num. cells	0.967143	0.97	0.0221736	49	0.670854	0.873338	4	32	88.8889
Average.similarity | Pseudobulk:Euclidean	Complexity	0.969537	0.969583	0.0151596	48	0.976719	0.792012	23	5	13.8889
2label.silhouette | Pseudobulk:Pearson	Num. samples	0.963765	0.9695	0.0227195	49	0.746697	0.78956	26	21	58.3333
silhouette | WasserStein	Num. samples	0.96535	0.969231	0.0200639	49	0.762845	0.823892	18	17	47.2222
2label.silhouette | Pseudobulk:Euclidean	Batch effect	0.968563	0.968323	0.0189849	25	0.571016	0.785698	29	23	63.8889
silhouette | Pseudobulk:Euclidean	Perturbation effect	0.967293	0.968321	0.0217311	8	0.322471	0.855486	9	32	88.8889
Clustering.agreement | RecipClassif:Score	Num. samples	0.964117	0.967692	0.0338705	49	0.750289	0.740977	35	20	55.5556
2label.silhouette | RecipClassif:Score	Batch effect	0.966725	0.967137	0.0147067	25	0.542426	0.777516	30	26	72.2222
2label.silhouette | WasserStein	Batch effect	0.967269	0.966906	0.0174263	25	0.550891	0.786542	28	25	69.4444
silhouette | RecipClassif:Score	Signal degradation	0.952764	0.966667	0.0501924	49	0.895783	0.8449	12	13	36.1111
Clustering.agreement | RecipClassif:Match	Complexity	0.943015	0.96625	0.0686545	48	0.817998	0.760914	31	17	47.2222
NeighborhoodPurity | Pseudobulk:Euclidean	Complexity	0.950521	0.966111	0.0624158	48	0.86292	0.863875	5	16	44.4444
silhouette | WasserStein	Perturbation effect	0.966246	0.965762	0.0214221	8	0.298601	0.823892	18	33	91.6667
silhouette | Pseudobulk:Euclidean	Signal degradation	0.960314	0.965517	0.0452731	49	0.912617	0.855486	9	12	33.3333
silhouette | Pseudobulk:Cosine	Perturbation effect	0.958698	0.965283	0.0368742	8	0.126553	0.874694	3	34	94.4444
silhouette | RecipClassif:Score	Num. samples	0.95993	0.964231	0.0253823	49	0.707626	0.8449	12	23	63.8889
silhouette | Pseudobulk:Pearson	Perturbation effect	0.957644	0.964198	0.0377714	8	0.102544	0.873338	4	35	97.2222
Clustering.agreement | RecipClassif:Score	Batch effect	0.942269	0.963544	0.0649877	25	0.162092	0.740977	35	32	88.8889
Clustering.agreement | WasserStein	Num. samples	0.952724	0.960909	0.0464268	49	0.634208	0.736073	36	27	75
Average.similarity | Pseudobulk:Cosine	Granularity	0.960426	0.96	0.0201038	47	0.937709	0.792659	22	10	27.7778
Average.similarity | Pseudobulk:Pearson	Granularity	0.96	0.96	0.019891	47	0.935484	0.791726	24	11	30.5556
Clustering.agreement | RecipClassif:Score	Granularity	0.956383	0.96	0.0415161	47	0.916574	0.740977	35	14	38.8889
Nearest.medoid | RecipClassif:Match	Granularity	0.940851	0.96	0.0629296	47	0.835373	0.849455	11	19	52.7778
NeighborhoodPurity | RecipClassif:Match	Granularity	0.949362	0.96	0.0449833	47	0.879867	0.841622	13	16	44.4444
2label.silhouette | Pseudobulk:Euclidean	Num. samples	0.958065	0.959167	0.0200555	49	0.688629	0.785698	29	25	69.4444
Average.similarity | Pseudobulk:Cosine	Complexity	0.956242	0.958615	0.0214932	48	0.897155	0.792659	22	11	30.5556
Average.similarity | Pseudobulk:Pearson	Complexity	0.955214	0.956795	0.0207494	48	0.891004	0.791726	24	13	36.1111
Clustering.agreement | Pseudobulk:Euclidean	Num. samples	0.956214	0.954286	0.0424496	49	0.669771	0.74681	34	26	72.2222
silhouette | RecipClassif:Score	Perturbation effect	0.953145	0.950897	0.0337338	8	0	0.8449	12	36	100
2label.silhouette | RecipClassif:Score	Num. cells	0.945714	0.95	0.03	49	0.407035	0.777516	30	35	97.2222
Average.similarity | RecipClassif:Score	Complexity	0.935383	0.95	0.0492952	48	0.772328	0.788068	27	19	52.7778
Average.similarity | RecipClassif:Score	Granularity	0.951277	0.95	0.0209157	47	0.889878	0.788068	27	15	41.6667
NeighborhoodPurity | Pseudobulk:Cosine	Granularity	0.93766	0.95	0.0635272	47	0.818687	0.86154	6	23	63.8889
NeighborhoodPurity | Pseudobulk:Euclidean	Granularity	0.93383	0.95	0.0620853	47	0.798665	0.863875	5	27	75
NeighborhoodPurity | Pseudobulk:Pearson	Granularity	0.937872	0.95	0.0632777	47	0.8198	0.861165	7	22	61.1111
Clustering.agreement | Pseudobulk:Pearson	Batch effect	0.948944	0.949767	0.0555568	25	0.265907	0.753912	32	27	75
silhouette | Pseudobulk:Euclidean	Batch effect	0.944109	0.948698	0.0267925	25	0.190708	0.855486	9	29	80.5556
silhouette | RecipClassif:Score	Batch effect	0.942194	0.947928	0.0260898	25	0.160931	0.8449	12	33	91.6667
Clustering.agreement | Pseudobulk:Cosine	Batch effect	0.94802	0.947824	0.0550922	25	0.251527	0.750652	33	28	77.7778
Clustering.agreement | RecipClassif:Score	Complexity	0.923725	0.945833	0.0714492	48	0.702561	0.740977	35	23	63.8889
NeighborhoodPurity | RecipClassif:Match	Complexity	0.922955	0.945833	0.074651	48	0.697952	0.841622	13	24	66.6667
silhouette | WasserStein	Batch effect	0.944084	0.945461	0.0225989	25	0.190325	0.823892	18	30	83.3333
silhouette | Pseudobulk:Euclidean	Num. samples	0.949596	0.944444	0.0224694	49	0.602346	0.855486	9	28	77.7778
2label.silhouette | Pseudobulk:Euclidean	Complexity	0.938477	0.940873	0.0356883	48	0.79084	0.785698	29	18	50
2label.silhouette | WasserStein	Complexity	0.933036	0.9404	0.035532	48	0.75828	0.786542	28	20	55.5556
2label.silhouette | Pseudobulk:Cosine	Granularity	0.941064	0.94	0.0335076	47	0.836485	0.790778	25	17.5	48.6111
2label.silhouette | Pseudobulk:Pearson	Granularity	0.94	0.94	0.0345153	47	0.830923	0.78956	26	21	58.3333
2label.silhouette | WasserStein	Granularity	0.941064	0.94	0.0292094	47	0.836485	0.786542	28	17.5	48.6111
Average.similarity | RecipClassif:Match	Granularity	0.940426	0.94	0.0401604	47	0.833148	0.828933	17	20	55.5556
Nearest.medoid | RecipClassif:Score	Granularity	0.935319	0.94	0.0643986	47	0.806452	0.817129	19	24	66.6667
NeighborhoodPurity | WasserStein	Granularity	0.935106	0.94	0.0629656	47	0.805339	0.853878	10	25	69.4444
silhouette | RecipClassif:Match	Over-partitioning	0.885306	0.94	0.188449	49	1	0.911581	1	1	2.77778
2label.silhouette | Pseudobulk:Cosine	Complexity	0.93174	0.939333	0.0435148	48	0.750527	0.790778	25	21	58.3333
Clustering.agreement | WasserStein	Batch effect	0.944017	0.938069	0.0551205	25	0.189274	0.736073	36	31	86.1111
2label.silhouette | Pseudobulk:Pearson	Complexity	0.929457	0.937167	0.0423389	48	0.736865	0.78956	26	22	61.1111
silhouette | Pseudobulk:Pearson	Batch effect	0.932473	0.937143	0.0377261	25	0.00973961	0.873338	4	35	97.2222
silhouette | Pseudobulk:Cosine	Batch effect	0.931846	0.936264	0.0385021	25	0	0.874694	3	36	100
Clustering.agreement | Pseudobulk:Euclidean	Batch effect	0.936788	0.936142	0.0636293	25	0.0768525	0.74681	34	34	94.4444
silhouette | Pseudobulk:Cosine	Num. samples	0.938534	0.935385	0.0372856	49	0.489647	0.874694	3	29	80.5556
NeighborhoodPurity | RecipClassif:Score	Complexity	0.906617	0.934968	0.0820876	48	0.600176	0.855673	8	25	69.4444
silhouette | Pseudobulk:Pearson	Num. samples	0.937166	0.934286	0.0366322	49	0.475709	0.873338	4	30	83.3333
2label.silhouette | Pseudobulk:Euclidean	Granularity	0.934894	0.93	0.0291079	47	0.804227	0.785698	29	26	72.2222
NeighborhoodPurity | RecipClassif:Score	Granularity	0.92234	0.93	0.0651824	47	0.738598	0.855673	8	28	77.7778
NeighborhoodPurity | Pseudobulk:Euclidean	Signal degradation	0.908042	0.928571	0.0759498	49	0.796068	0.863875	5	16	44.4444
silhouette | Pseudobulk:Cosine	Signal degradation	0.920074	0.925	0.0626351	49	0.822894	0.874694	3	14	38.8889
silhouette | Pseudobulk:Pearson	Signal degradation	0.917472	0.925	0.0618937	49	0.817094	0.873338	4	15	41.6667
NeighborhoodPurity | Pseudobulk:Pearson	Signal degradation	0.898539	0.923913	0.071665	49	0.774879	0.861165	7	17	47.2222
Average.similarity | RecipClassif:Match	Complexity	0.900312	0.920625	0.0815046	48	0.562445	0.828933	17	26	72.2222
2label.silhouette | RecipClassif:Match	Granularity	0.904255	0.92	0.0752025	47	0.644049	0.880457	2	30	83.3333
2label.silhouette | RecipClassif:Score	Granularity	0.914894	0.92	0.0461506	47	0.699666	0.777516	30	29	80.5556
silhouette | RecipClassif:Score	Num. cells	0.912653	0.92	0.0537268	49	0	0.8449	12	36	100
Nearest.medoid | RecipClassif:Match	Complexity	0.885625	0.918939	0.106954	48	0.474552	0.849455	11	29	80.5556
NeighborhoodPurity | Pseudobulk:Cosine	Signal degradation	0.898425	0.916667	0.0789957	49	0.774624	0.86154	6	18	50
NeighborhoodPurity | WasserStein	Signal degradation	0.861541	0.916667	0.120986	49	0.692385	0.853878	10	22	61.1111
Nearest.medoid | RecipClassif:Score	Complexity	0.883088	0.912273	0.107542	48	0.459373	0.817129	19	30	83.3333
silhouette | RecipClassif:Match	Granularity	0.901915	0.91	0.0764892	47	0.631813	0.911581	1	31	86.1111
NeighborhoodPurity | Pseudobulk:Euclidean	Num. samples	0.899286	0.903913	0.0474883	49	0.0897828	0.863875	5	34	94.4444
2label.silhouette | RecipClassif:Score	Complexity	0.868207	0.901806	0.115163	48	0.370317	0.777516	30	32	88.8889
NeighborhoodPurity | Pseudobulk:Cosine	Num. samples	0.900073	0.901667	0.0470503	49	0.0978033	0.86154	6	33	91.6667
NeighborhoodPurity | WasserStein	Num. samples	0.900745	0.900769	0.045216	49	0.104641	0.853878	10	31	86.1111
silhouette | WasserStein	Complexity	0.89543	0.899583	0.0616776	48	0.533232	0.823892	18	27	75
NeighborhoodPurity | Pseudobulk:Pearson	Num. samples	0.900686	0.898571	0.0477061	49	0.104045	0.861165	7	32	88.8889
NeighborhoodPurity | RecipClassif:Score	Num. samples	0.898435	0.897778	0.0486801	49	0.081111	0.855673	8	35	97.2222
silhouette | Pseudobulk:Euclidean	Complexity	0.894062	0.896889	0.0686544	48	0.525044	0.855486	9	28	77.7778
NeighborhoodPurity | RecipClassif:Score	Signal degradation	0.887271	0.892857	0.0845068	49	0.749755	0.855673	8	19	52.7778
NeighborhoodPurity | RecipClassif:Match	Num. samples	0.890474	0.890769	0.0589288	49	0	0.841622	13	36	100
silhouette | Pseudobulk:Euclidean	Granularity	0.879787	0.89	0.0765702	47	0.516129	0.855486	9	32	88.8889
2label.silhouette | RecipClassif:Match	Complexity	0.831014	0.87375	0.142608	48	0.147736	0.880457	2	34	94.4444
silhouette | RecipClassif:Match	Complexity	0.829612	0.87375	0.142931	48	0.139346	0.911581	1	35	97.2222
silhouette | Pseudobulk:Cosine	Complexity	0.869493	0.87254	0.0944402	48	0.37801	0.874694	3	31	86.1111
silhouette | Pseudobulk:Cosine	Granularity	0.861489	0.87	0.0925714	47	0.420467	0.874694	3	34	94.4444
silhouette | WasserStein	Granularity	0.861915	0.87	0.0832659	47	0.422692	0.823892	18	33	91.6667
silhouette | Pseudobulk:Pearson	Complexity	0.867433	0.866786	0.0934216	48	0.365684	0.873338	4	33	91.6667
2label.silhouette | RecipClassif:Match	Signal degradation	0.863741	0.866667	0.0810948	49	0.697291	0.880457	2	21	58.3333
Average.similarity | RecipClassif:Match	Signal degradation	0.863775	0.866667	0.0807696	49	0.697367	0.828933	17	20	55.5556
silhouette | Pseudobulk:Pearson	Granularity	0.861064	0.86	0.0928588	47	0.418242	0.873338	4	35	97.2222
silhouette | RecipClassif:Match	Signal degradation	0.855291	0.857143	0.082826	49	0.67845	0.911581	1	23	63.8889
NeighborhoodPurity | RecipClassif:Match	Signal degradation	0.797173	0.821429	0.0937051	49	0.548867	0.841622	13	24	66.6667
Clustering.agreement | RecipClassif:Score	Signal degradation	0.760143	0.8	0.125103	49	0.466303	0.740977	35	25	69.4444
silhouette | RecipClassif:Score	Complexity	0.806327	0.798293	0.0984105	48	0	0.8449	12	36	100
Nearest.medoid | Pseudobulk:Pearson	Signal degradation	0.757733	0.784483	0.0871817	49	0.460928	0.832537	15	28	77.7778
silhouette | RecipClassif:Score	Granularity	0.781064	0.78	0.116884	47	0	0.8449	12	36	100
Clustering.agreement | Pseudobulk:Euclidean	Signal degradation	0.750986	0.777778	0.124243	49	0.445885	0.74681	34	29	80.5556
Nearest.medoid | Pseudobulk:Cosine	Signal degradation	0.747345	0.769231	0.0929733	49	0.437766	0.82953	16	30	83.3333
Nearest.medoid | Pseudobulk:Euclidean	Signal degradation	0.757912	0.766667	0.0999794	49	0.461328	0.836071	14	27	75
2label.silhouette | RecipClassif:Match	Over-partitioning	0.71898	0.75	0.15089	49	0.808235	0.880457	2	2	5.55556
Nearest.medoid | RecipClassif:Score	Signal degradation	0.758752	0.75	0.0908007	49	0.463201	0.817129	19	26	72.2222
Clustering.agreement | Pseudobulk:Pearson	Signal degradation	0.726665	0.747241	0.110849	49	0.391656	0.753912	32	31	86.1111
silhouette | Pseudobulk:Cosine	Over-partitioning	0.687755	0.73	0.259505	49	0.772235	0.874694	3	3.5	9.72222
Nearest.medoid | RecipClassif:Match	Signal degradation	0.717785	0.727273	0.110495	49	0.371858	0.849455	11	33	91.6667
silhouette | Pseudobulk:Pearson	Over-partitioning	0.687755	0.72	0.256306	49	0.772235	0.873338	4	3.5	9.72222
Clustering.agreement | Pseudobulk:Cosine	Signal degradation	0.718083	0.708333	0.116888	49	0.372523	0.750652	33	32	88.8889
Clustering.agreement | WasserStein	Signal degradation	0.68249	0.702381	0.148897	49	0.293162	0.736073	36	34	94.4444
Nearest.medoid | WasserStein	Signal degradation	0.67115	0.673077	0.125662	49	0.267878	0.815185	20	35	97.2222
Nearest.medoid | RecipClassif:Match	Over-partitioning	0.64551	0.67	0.136612	49	0.723529	0.849455	11	5	13.8889
silhouette | RecipClassif:Score	Over-partitioning	0.594082	0.62	0.210455	49	0.664235	0.8449	12	6	16.6667
NeighborhoodPurity | RecipClassif:Score	Over-partitioning	0.55449	0.59	0.0968044	49	0.618588	0.855673	8	7	19.4444
NeighborhoodPurity | Pseudobulk:Cosine	Over-partitioning	0.526122	0.58	0.120672	49	0.585882	0.86154	6	11.5	31.9444
NeighborhoodPurity | Pseudobulk:Pearson	Over-partitioning	0.526122	0.58	0.117168	49	0.585882	0.861165	7	11.5	31.9444
NeighborhoodPurity | Pseudobulk:Euclidean	Over-partitioning	0.536735	0.57	0.112923	49	0.598118	0.863875	5	9	25
NeighborhoodPurity | WasserStein	Over-partitioning	0.532653	0.57	0.101464	49	0.593412	0.853878	10	10	27.7778
Clustering.agreement | RecipClassif:Match	Signal degradation	0.551008	0.555556	0.070467	49	0	0.760914	31	36	100
NeighborhoodPurity | RecipClassif:Match	Over-partitioning	0.546531	0.55	0.1086	49	0.609412	0.841622	13	8	22.2222
silhouette | Pseudobulk:Euclidean	Over-partitioning	0.515714	0.53	0.203255	49	0.573882	0.855486	9	13	36.1111
Nearest.medoid | Pseudobulk:Cosine	Over-partitioning	0.473673	0.52	0.139548	49	0.525412	0.82953	16	17	47.2222
Nearest.medoid | Pseudobulk:Euclidean	Over-partitioning	0.499388	0.5	0.129878	49	0.555059	0.836071	14	14	38.8889
Nearest.medoid | Pseudobulk:Pearson	Over-partitioning	0.484082	0.5	0.118584	49	0.537412	0.832537	15	16	44.4444
Nearest.medoid | RecipClassif:Score	Over-partitioning	0.466327	0.5	0.140871	49	0.516941	0.817129	19	18	50
Nearest.medoid | WasserStein	Over-partitioning	0.489796	0.5	0.115983	49	0.544	0.815185	20	15	41.6667
Average.similarity | RecipClassif:Match	Over-partitioning	0.390612	0.41	0.0908847	49	0.429647	0.828933	17	19	52.7778
Clustering.agreement | RecipClassif:Match	Over-partitioning	0.34449	0.36	0.128177	49	0.376471	0.760914	31	20	55.5556
silhouette | WasserStein	Over-partitioning	0.339592	0.32	0.180877	49	0.370824	0.823892	18	21	58.3333
Clustering.agreement | Pseudobulk:Cosine	Over-partitioning	0.143469	0.12	0.142837	49	0.144706	0.750652	33	23	63.8889
Clustering.agreement | Pseudobulk:Pearson	Over-partitioning	0.146735	0.12	0.138795	49	0.148471	0.753912	32	22	61.1111
2label.silhouette | RecipClassif:Score	Over-partitioning	0.0630612	0.06	0.0356022	49	0.052	0.777516	30	27	75
2label.silhouette | Pseudobulk:Euclidean	Over-partitioning	0.0518367	0.05	0.0300467	49	0.0390588	0.785698	29	30	83.3333
2label.silhouette | Pseudobulk:Cosine	Over-partitioning	0.0612245	0.04	0.058546	49	0.0498824	0.790778	25	28	77.7778
2label.silhouette | Pseudobulk:Pearson	Over-partitioning	0.0610204	0.04	0.0592398	49	0.0496471	0.78956	26	29	80.5556
Average.similarity | RecipClassif:Score	Over-partitioning	0.0395918	0.04	0.018592	49	0.0249412	0.788068	27	32	88.8889
2label.silhouette | WasserStein	Over-partitioning	0.0412245	0.03	0.0250527	49	0.0268235	0.786542	28	31	86.1111
Average.similarity | Pseudobulk:Cosine	Over-partitioning	0.0363265	0.03	0.0256331	49	0.0211765	0.792659	22	33	91.6667
Average.similarity | Pseudobulk:Pearson	Over-partitioning	0.0359184	0.03	0.0257325	49	0.0207059	0.791726	24	34	94.4444
Average.similarity | Pseudobulk:Euclidean	Over-partitioning	0.0263265	0.02	0.0133376	49	0.00964706	0.792012	23	35	97.2222
Average.similarity | WasserStein	Over-partitioning	0.0179592	0.02	0.0107973	49	0	0.793173	21	36	100
Clustering.agreement | Pseudobulk:Euclidean	Over-partitioning	0.0997959	0	0.141252	49	0.0943529	0.74681	34	25	69.4444
Clustering.agreement | RecipClassif:Score	Over-partitioning	0.0755102	0	0.148521	49	0.0663529	0.740977	35	26	72.2222
Clustering.agreement | WasserStein	Over-partitioning	0.110204	0	0.168009	49	0.106353	0.736073	36	24	66.6667

### Sheet: Residual Effects
assay	component	level	mean_score	residual_effect	n_combos	rank_residual	rank_mean
Batch effect	Consistency metric	NeighborhoodPurity	0.988265	0.0187929	6	1	1
Batch effect	Consistency metric	Average.similarity	0.982161	0.0126892	6	2	2
Batch effect	Consistency metric	Nearest.medoid	0.977931	0.00845915	6	3	3
Batch effect	Consistency metric	2label.silhouette	0.972066	0.00259377	6	4	4
Batch effect	Consistency metric	Clustering.agreement	0.951048	-0.0184238	6	5	5
Batch effect	Consistency metric	silhouette	0.945361	-0.0241111	6	6	6
Complexity	Consistency metric	Clustering.agreement	0.953867	0.0289915	6	1	1
Complexity	Consistency metric	Average.similarity	0.947829	0.0229529	6	2	2
Complexity	Consistency metric	Nearest.medoid	0.941034	0.0161583	6	3	3
Complexity	Consistency metric	NeighborhoodPurity	0.94081	0.0159344	6	4	4
Complexity	Consistency metric	2label.silhouette	0.905322	-0.0195541	6	5	5
Complexity	Consistency metric	silhouette	0.860393	-0.0644831	6	6	6
Granularity	Consistency metric	Nearest.medoid	0.959965	0.0264303	6	1	1
Granularity	Consistency metric	Clustering.agreement	0.959433	0.0258983	6	2	2
Granularity	Consistency metric	Average.similarity	0.958546	0.0250118	6	3	3
Granularity	Consistency metric	NeighborhoodPurity	0.936028	0.00249409	6	4	4
Granularity	Consistency metric	2label.silhouette	0.929362	-0.00417258	6	5	5
Granularity	Consistency metric	silhouette	0.857872	-0.0756619	6	6	6
Num. cells	Consistency metric	Average.similarity	0.984898	0.00885488	6	1	1
Num. cells	Consistency metric	NeighborhoodPurity	0.98034	0.00429705	6	2	2
Num. cells	Consistency metric	Clustering.agreement	0.977041	0.000997732	6	3	3
Num. cells	Consistency metric	Nearest.medoid	0.976361	0.00031746	6	4	4
Num. cells	Consistency metric	2label.silhouette	0.975	-0.00104308	6	5	5
Num. cells	Consistency metric	silhouette	0.962619	-0.013424	6	6	6
Num. samples	Consistency metric	Average.similarity	0.981882	0.0262862	6	1	1
Num. samples	Consistency metric	Nearest.medoid	0.968546	0.0129504	6	2	2
Num. samples	Consistency metric	2label.silhouette	0.9685	0.0129047	6	3	3
Num. samples	Consistency metric	Clustering.agreement	0.96264	0.00704484	6	4	4
Num. samples	Consistency metric	silhouette	0.953721	-0.00187399	6	5	5
Num. samples	Consistency metric	NeighborhoodPurity	0.898283	-0.0573121	6	6	6
Over-partitioning	Consistency metric	silhouette	0.618367	0.27237	6	1	1
Over-partitioning	Consistency metric	NeighborhoodPurity	0.537109	0.191111	6	2	2
Over-partitioning	Consistency metric	Nearest.medoid	0.509796	0.163798	6	3	3
Over-partitioning	Consistency metric	2label.silhouette	0.166224	-0.179773	6	4	4
Over-partitioning	Consistency metric	Clustering.agreement	0.153367	-0.19263	6	5	5
Over-partitioning	Consistency metric	Average.similarity	0.0911224	-0.254875	6	6	6
Perturbation effect	Consistency metric	NeighborhoodPurity	0.994647	0.0122975	6	1	1
Perturbation effect	Consistency metric	Average.similarity	0.989885	0.00753568	6	2	2
Perturbation effect	Consistency metric	Nearest.medoid	0.986193	0.00384358	6	3	3
Perturbation effect	Consistency metric	2label.silhouette	0.984595	0.00224531	6	4	4
Perturbation effect	Consistency metric	Clustering.agreement	0.975007	-0.00734242	6	5	5
Perturbation effect	Consistency metric	silhouette	0.96377	-0.0185796	6	6	6
Signal degradation	Consistency metric	2label.silhouette	0.975146	0.11041	6	1	1
Signal degradation	Consistency metric	Average.similarity	0.975086	0.110351	6	2	2
Signal degradation	Consistency metric	silhouette	0.929674	0.0649386	6	3	3
Signal degradation	Consistency metric	NeighborhoodPurity	0.875165	0.0104295	6	4	4
Signal degradation	Consistency metric	Nearest.medoid	0.735113	-0.129623	6	5	5
Signal degradation	Consistency metric	Clustering.agreement	0.698229	-0.166506	6	6	6
Batch effect	Dissimilarity method	RecipClassif:Match	0.985618	0.0161461	6	1	1
Batch effect	Dissimilarity method	Pseudobulk:Pearson	0.967559	-0.00191351	6	2	2
Batch effect	Dissimilarity method	Pseudobulk:Cosine	0.967355	-0.00211721	6	3	3
Batch effect	Dissimilarity method	RecipClassif:Score	0.965978	-0.00349386	6	4	4
Batch effect	Dissimilarity method	WasserStein	0.965168	-0.0043046	6	5	5
Batch effect	Dissimilarity method	Pseudobulk:Euclidean	0.965155	-0.00431696	6	6	6
Complexity	Dissimilarity method	WasserStein	0.949111	0.0242349	6	1	1
Complexity	Dissimilarity method	Pseudobulk:Euclidean	0.947313	0.0224371	6	2	2
Complexity	Dissimilarity method	Pseudobulk:Cosine	0.941242	0.0163657	6	3	3
Complexity	Dissimilarity method	Pseudobulk:Pearson	0.938943	0.0140675	6	4	4
Complexity	Dissimilarity method	RecipClassif:Score	0.887225	-0.0376513	6	5	5
Complexity	Dissimilarity method	RecipClassif:Match	0.885422	-0.0394539	6	6	6
Granularity	Dissimilarity method	Pseudobulk:Euclidean	0.940816	0.00728132	6	1	1
Granularity	Dissimilarity method	WasserStein	0.939752	0.00621749	6	2	2
Granularity	Dissimilarity method	Pseudobulk:Cosine	0.938972	0.00543735	6	3	3
Granularity	Dissimilarity method	Pseudobulk:Pearson	0.938582	0.00504728	6	4	4
Granularity	Dissimilarity method	RecipClassif:Match	0.932872	-0.000661939	6	5	5
Granularity	Dissimilarity method	RecipClassif:Score	0.910213	-0.0233215	6	6	6
Num. cells	Dissimilarity method	WasserStein	0.984116	0.00807256	6	1	1
Num. cells	Dissimilarity method	Pseudobulk:Cosine	0.981905	0.00586168	6	2	2
Num. cells	Dissimilarity method	Pseudobulk:Euclidean	0.979388	0.00334467	6	3	3
Num. cells	Dissimilarity method	Pseudobulk:Pearson	0.979116	0.00307256	6	4	4
Num. cells	Dissimilarity method	RecipClassif:Match	0.976088	4.53515e-05	6	5	5
Num. cells	Dissimilarity method	RecipClassif:Score	0.955646	-0.0203968	6	6	6
Num. samples	Dissimilarity method	RecipClassif:Match	0.962828	0.00723293	6	1	1
Num. samples	Dissimilarity method	RecipClassif:Score	0.958983	0.00338765	6	2	2
Num. samples	Dissimilarity method	WasserStein	0.957106	0.00151032	6	3	3
Num. samples	Dissimilarity method	Pseudobulk:Pearson	0.951718	-0.00387729	6	4	4
Num. samples	Dissimilarity method	Pseudobulk:Euclidean	0.951533	-0.00406214	6	5	5
Num. samples	Dissimilarity method	Pseudobulk:Cosine	0.951404	-0.00419147	6	6	6
Over-partitioning	Dissimilarity method	RecipClassif:Match	0.588571	0.242574	6	1	1
Over-partitioning	Dissimilarity method	Pseudobulk:Pearson	0.323605	-0.0223923	6	2	2
Over-partitioning	Dissimilarity method	Pseudobulk:Cosine	0.321429	-0.0245692	6	3	3
Over-partitioning	Dissimilarity method	RecipClassif:Score	0.298844	-0.0471542	6	4	4
Over-partitioning	Dissimilarity method	Pseudobulk:Euclidean	0.288299	-0.0576984	6	5	5
Over-partitioning	Dissimilarity method	WasserStein	0.255238	-0.0907596	6	6	6
Perturbation effect	Dissimilarity method	RecipClassif:Match	0.985374	0.00302461	6	1	1
Perturbation effect	Dissimilarity method	Pseudobulk:Euclidean	0.982586	0.000236156	6	2	2
Perturbation effect	Dissimilarity method	Pseudobulk:Pearson	0.982498	0.00014878	6	3	3
Perturbation effect	Dissimilarity method	Pseudobulk:Cosine	0.98171	-0.000640054	6	4	4
Perturbation effect	Dissimilarity method	WasserStein	0.98144	-0.000909145	6	5	5
Perturbation effect	Dissimilarity method	RecipClassif:Score	0.980489	-0.00186034	6	6	6
Signal degradation	Dissimilarity method	Pseudobulk:Euclidean	0.894932	0.0301967	6	1	1
Signal degradation	Dissimilarity method	RecipClassif:Score	0.892109	0.027373	6	2	2
Signal degradation	Dissimilarity method	Pseudobulk:Pearson	0.882386	0.0176507	6	3	3
Signal degradation	Dissimilarity method	Pseudobulk:Cosine	0.880489	0.0157539	6	4	4
Signal degradation	Dissimilarity method	WasserStein	0.863701	-0.00103424	6	5	5
Signal degradation	Dissimilarity method	RecipClassif:Match	0.774796	-0.0899399	6	6	6
